# An isoform-resolution transcriptomic atlas of colorectal cancer from long-read single-cell sequencing

**DOI:** 10.1101/2023.04.21.536771

**Authors:** Zhongxiao Li, Bin Zhang, Jia Jia Chan, Hossein Tabatabaeian, Qing Yun Tong, Xiao Hong Chew, Xiaonan Fan, Patrick Driguez, Charlene Chan, Faith Cheong, Shi Wang, Bei En Siew, Ian Jse-Wei Tan, Kai-Yin Lee, Bettina Lieske, Wai-Kit Cheong, Dennis Kappei, Ker-Kan Tan, Xin Gao, Yvonne Tay

**Affiliations:** Computer Science Program, Computer, Electrical and Mathematical Sciences and Engineering Division, King Abdullah University of Science and Technology (KAUST), Thuwal, Saudi Arabia; Computational Bioscience Research Center, King Abdullah University of Science and Technology; Cancer Science Institute of Singapore, National University of Singapore, Singapore; Core Labs, King Abdullah University of Science and Technology, Thuwal, Saudi Arabia; Department of Pathology, National University Health System, Singapore; Department of Surgery, Yong Loo Lin School of Medicine, National University of Singapore, Singapore; Division of Colorectal Surgery, University Surgical Cluster, National University Health System, Singapore; NUS Centre for Cancer Research, Yong Loo Lin School of Medicine, National University of Singapore, Singapore; Department of Biochemistry, Yong Loo Lin School of Medicine, National University of Singapore, Singapore

**Author notes:** Correspondence should be addressed to Yvonne Tay, Xin Gao and Bin Zhang, Email: Yvonne Tay,; Xin Gao,; Bin Zhang. These authors contributed equally to this work (Zhongxiao Li, Bin Zhang, Jia Jia Chan).

**Keywords:** colorectal cancer, long-read RNA-seq, scRNA-seq, neoantigen

## Abstract

Colorectal cancer (CRC) is the second leading cause of cancer death worldwide. In recent years, short-read single-cell RNA sequencing (scRNA-seq) has been instrumental in deciphering tumor cell heterogeneities. However, these studies only enable gene-level expression quantification but neglect alterations in transcript structures, which arise from alternative end processing or splicing, and are frequently observed in cancer. In this study, we integrated short- and long-read scRNA-seq of CRC patient samples to build the first isoform-resolution CRC transcriptomic atlas. We identified 394 dysregulated transcript structures in tumor epithelial cells, including 299 resulting from various combinations of multiple splicing events. Secondly, we characterized genes and isoforms associated with epithelial lineages and subpopulations that exhibit distinct prognoses. Finally, we built an algorithm that integrated novel peptides derived from predicted ORFs of recurrent tumor-specific transcripts with mass spectrometry data and identified a panel of recurring neoepitopes that may aid the development of neoantigen-based cancer vaccines.
