## Supplementary Tables for "An isoform-resolution transcriptomic atlas of colorectal cancer from long-read single-cell sequencing": TableS1(Samples).xlsx

### Sheet: (A) Patient Information
Subject Code	Gender	Race	Age at Recruiment	Pre-Op Neoadjuvant Treatment	Location of Primary Lesion	Histological Type (1st Lesion)	Grade of Differentiation (1st Lesion)	T Stage	N Stage	Total Lymph Node Ratio	M Stage	Cancer Stage	CMS
PS017	Female	Chinese	73	NA	Sigmoid colon	Adenocarcinoma	Moderate	T3	N1a	0.05	M0	Stage III	CMS2
PS018	Male	Chinese	71	No	Rectosigmoid	Adenocarcinoma	Moderate	T1	N0	0/16	M0	Stage I	CMS2
PS019	Male	Chinese	66	Yes	Rectum	Adenocarcinoma	Moderate	T1	N0	0/16	M0	Stage I	CMS2
PS021	Male	Chinese	79	No	Sigmoid colon	Adenocarcinoma	Moderate	T4a	N0	0/16	M0	Stage II	CMS2
PS025	Female	Chinese	72	No	Transverse (proximal)	Adenocarcinoma	Moderate	T4a	N1b	0.1875	M0	Stage III	CMS3
PS026	Female	Chinese	87	No	Descending colon	Adenocarcinoma	Moderate	T2	N0	0/13	M0	Stage I	CMS2
PS027	Female	Indian	67	Yes	Rectum	Adenocarcinoma	Moderate	T2	N1c	0/12	M0	Stage III	CMS2
PS028	Male	Chinese	65	No	Rectosigmoid	Adenocarcinoma	Moderate	T3	N1b	0.133333	M0	Stage III	CMS2
PS029	Male	Chinese	75	No	Rectosigmoid	Adenocarcinoma	Moderate	T3	N0	0/13	M0	Stage II	CMS2
PS031	Female	Chinese	70	No	Sigmoid colon	Adenocarcinoma	Moderate	T3	N1b	0.0833333	M0	Stage III	CMS2
PS032	Male	Chinese	41	Yes	Rectum (Anorectal Junction)	Adenocarcinoma	Moderate	T1	N0	0/15	M0	Stage I	CMS2
PS033	Female	Chinese	41	No	Cecum	Adenocarcinoma	Moderate	T4a	N2a	6/39	M0	Stage III	CMS1

### Sheet: (B) Illumina Libraries
Patient	Sample	Library	Condition
PS017	PS017-N	PS017-N1	normal
		PS017-N2	normal
	PS017-T	PS017-T1	tumor
		PS017-T2	tumor
PS018	PS018-N	PS018-N	normal
PS018	PS018-T	PS018-T	tumor
PS019	PS019-N	PS019-N	normal
PS021	PS021-N	PS021-N	normal
PS021	PS021-T	PS021-T	tumor
PS025	PS025-T	PS025-T	tumor
PS026	PS026-N	PS026-N	normal
PS027	PS027-N	PS027-N	normal
PS028	PS028-N	PS028-N	normal
PS028	PS028-T	PS028-T	tumor
PS029	PS029-N	PS029-N	normal
PS029	PS029-T	PS029-T	tumor
PS031	PS031-N	PS031-N	normal
PS032	PS032-N	PS032-N	normal
PS032	PS032-T	PS032-T	tumor
PS033	PS033-N	PS033-N	normal
PS033	PS033-T	PS033-T	tumor

### Sheet: (C) Short-read Cell Types Compa
	B	DC	Endothelial	EpiN	EpiT	Fibroblast	Granulocytes	ILC	Macrocytes	Mast Cells	Monocytes	NK	Pericyte	Plasma Cells	Schwann Cells	SmoothMuscle	TCD4	TCD8	Tgd	PLZF+ T	Epithelial (not determined)	Myeloid (not determined)	TNKILC (not determined)
c295	25677	5587	7538	60175	108497	5231	2092	838	20411	3872	14455	3963	1526	37813	281	881	34609	23528	9407	4842	0	0	0
in-house	692	191	0	11388	3973	40	100	5	20	39	31	34	0	154	0	0	815	79	396	13	976	2	18

### Sheet: (D) Short-read Cell Types by Sa
Sample	B	DC	Endothelial	EpiN	EpiT	Fibroblast	Granulocytes	ILC	Macrocytes	Mast Cells	Monocytes	NK	Pericyte	Plasma Cells	Schwann Cells	SmoothMuscle	TCD4	TCD8	Tgd	PLZF+ T	Epithelial (not determined)	Myeloid (not determined)	TNKILC (not determined)
PS017-N	1	0	0	53	0	0	0	0	0	0	0	0	0	0	0	0	7	0	11	0	0	0	0	53
PS017-T	119	58	0	0	1039	2	8	0	8	2	3	1	0	20	0	0	55	8	5	0	74	0	0
PS018-N	14	5	0	399	0	1	1	0	0	0	0	0	0	1	0	0	8	0	11	0	0	1	0	399
PS018-T	105	15	0	0	1102	1	23	0	4	21	7	16	0	48	0	0	205	33	18	2	28	0	1
PS019-N	32	6	0	157	0	0	2	0	0	5	0	0	0	0	0	0	9	3	2	0	0	0	1	157
PS021-N	46	0	0	7547	0	30	0	1	0	0	0	2	0	0	0	0	41	4	76	6	0	0	6	7547
PS021-T	4	13	0	0	96	1	5	0	0	1	1	0	0	2	0	0	25	1	3	0	24	0	0
PS025-T	4	9	0	0	371	0	7	0	1	0	0	0	0	22	0	0	28	0	0	0	356	1	0
PS026-N	192	2	0	1932	0	0	3	4	3	0	1	3	0	3	0	0	56	3	106	5	0	0	10	1932
PS027-N	15	3	0	728	0	2	1	0	0	0	0	0	0	0	0	0	11	0	35	0	0	0	0	728
PS028-N	7	1	0	71	0	0	1	0	0	0	0	0	0	5	0	0	14	0	2	0	0	0	0	71
PS028-T	4	3	0	0	89	0	13	0	0	2	6	0	0	12	0	0	18	3	13	0	60	0	0
PS029-N	0	0	0	41	0	0	0	0	0	0	0	0	0	0	0	0	2	0	3	0	0	0	0	41
PS029-T	5	6	0	0	31	1	7	0	0	1	0	0	0	0	0	0	14	0	3	0	32	0	0
PS031-N	0	0	0	67	0	0	1	0	0	0	0	0	0	0	0	0	1	0	2	0	0	0	0	67
PS032-N	12	2	0	231	0	0	0	0	0	2	0	1	0	0	0	0	14	0	16	0	0	0	0	231
PS032-T	86	4	0	0	180	0	22	0	4	2	2	0	0	21	0	0	85	9	45	0	190	0	0
PS033-N	10	24	0	162	0	1	0	0	0	1	0	0	0	8	0	0	16	1	18	0	0	0	0	162
PS033-T	36	40	0	0	1065	1	6	0	0	2	11	11	0	12	0	0	206	14	27	0	212	0	0
Total	692	191	0	11388	3973	40	100	5	20	39	31	34	0	154	0	0	815	79	396	13	976	2	18

### Sheet: (E) SCNV and xgboost prediction
	# Epithelial Cells	SCNV Tumor	SCNV Tumor (%)	xgboost Tumor	xgboost Tumor (%)	Both Tumor	Both Tumor (%)
PS017-T	1113	1113	100	1039	93.3513	1039	93.3513
PS018-T	1130	1130	100	1102	97.5221	1102	97.5221
PS021-T	120	120	100	96	80	96	80
PS025-T	727	727	100	371	51.0316	371	51.0316
PS028-T	149	149	100	89	59.7315	89	59.7315
PS029-T	63	34	53.9683	37	58.7302	31	49.2063
PS032-T	370	190	51.3514	303	81.8919	180	48.6486
PS033-T	1277	1277	100	1065	83.3986	1065	83.3986

### Sheet: (F) PacBio Libraries
Patient	Sample	Library	Condition	Sequencer	Subreads	Circular Consensus Sequences (CCS)	Full-length Non-Concatemer Reads (FLNC)	Identified Isoforms
PS017	PS017-T	PS017-T1	tumor	SequelII	425900416	4070543	1957542	27000
PS017	PS017-T	PS017-T2	tumor	SequelII	118258809	2137668	1498659	47240
PS018	PS018-N	PS018-N	normal	SequelII	166370897	2464785	1927748	31201
PS018	PS018-T	PS018-T	tumor	SequelII	135273415	1279712	334714	21945
PS021	PS021-N	PS021-N	normal	SequelII	230292992	2916490	1736750	14626
PS025	PS025-T	PS025-T	tumor	SequelII	84057295	472464	10569	977
PS026	PS026-N	PS026-N	normal	SequelII	311925951	3209343	2525329	30914
PS028	PS028-T	PS028-T	tumor	SequelII	276942006	2713400	1490593	28230
