## Supplementary Tables for "An isoform-resolution transcriptomic atlas of colorectal cancer from long-read single-cell sequencing": TableS3(Normal Genes and Isoforms).xlsx

### Sheet: Stem vs rest (Genes)
GeneSymbol	AvgLogFC	-log 10 Qvalue
KRT19	-1.444	17.5
SLC26A3	-3.20457	17.5
KRT8	-1.15756	17.5
CA4	-3.23723	17.5
MS4A12	-2.71523	17.5
CA1	-1.87858	17.5
SDCBP2	-1.98989	16.1378
FABP1	-2.29711	15.0411
LYPD8	-2.11116	14.0002
TSPAN1	-1.78028	13.9203
RPS2	1.00167	13.6875
GUCA2A	-2.46173	13.5835
CKB	-1.42968	12.3171
RPS3A	1.05904	12.0753
AQP8	-3.03136	11.4001
KRT20	-2.27303	10.1869
CEACAM1	-2.02713	9.68872
CA7	-2.20689	8.99573
RPLP0	1.06379	7.94925
RPSA	1.51641	6.77339
CEACAM7	-1.59176	6.55638
DHRS9	-1.66873	6.37761
CLCA4	-1.77226	6.37761
HRCT1	-1.44101	5.89181
SNHG29	1.07213	5.87909
BEST4	-1.92904	5.46812
CA2	-1.40786	5.40548

### Sheet: Enterocytes vs stem (Genes)
GeneSymbol	AvgLogFC	-log 10 Qvalue
SLC26A3	4	17.5
MS4A12	3.75103	17.5
AQP8	4	17.5
CA4	3.81893	17.5
CLCA4	2.79951	17.5
GUCA2A	3.32781	17.5
KRT20	3.17999	17.5
FABP1	2.97376	17.5
CEACAM1	2.8122	17.5
DHRS9	2.59284	17.5
TMIGD1	2.44162	17.5
IL32	2.92088	17.5
CEACAM7	2.28429	16.8219
LYPD8	2.46832	16.5316
GCNT3	2.99006	16.0411
SDCBP2	2.47591	16.0411
KRT8	1.51564	14.6752
CA1	1.891	14.1371
CKB	1.83312	13.4094
HPGD	1.89597	13.2739
RPS2	-2.98016	13.2739
KRT19	1.60291	10.7456
RPS3A	-2.2625	9.69661
SMPDL3A	2.01269	9.69661
CEACAM6	1.91701	9.69661
RPL3	-2.14675	9.58891
RPL5	-2.87139	9.39652
TSPAN1	2.24995	8.98314
ATP1B3	2.43658	8.90771
RACK1	-2.16441	8.88345
RPLP0	-1.85566	8.78547
RPS6	-1.51972	8.18367
DST	1.84868	8.0083
AC243967.1	1.63427	7.64747
ABCB1	1.64273	7.64747
RPL7A	-2.07346	7.6349
PKIB	1.20858	7.43883
EEF1G	-2.21301	7.42322
EEF1A1	-2.12633	7.22151
SLC16A3	1.66601	6.71342
NEAT1	1.96796	6.66054
RPL8	-2.05108	6.45778
POLD4	2.12816	6.43607
CDHR2	1.82777	6.22282
LGALS3	1.14002	6.06807
SGK1	1.40319	5.82939
C11orf86	1.61388	5.82939
C1QTNF12	1.36571	5.82939
TMSB4X	1.44847	5.82939
SELENOP	1.39313	5.70998
RPL6	-2.93543	5.67037
RHOC	1.90957	5.626
CEACAM5	1.65762	5.20013
MISP	2.14206	5.19596

### Sheet: Goblet vs stem (Genes)
GeneSymbol	AvgLogFC	-log 10 Qvalue
ITLN1	2.15704	12.5522
FCGBP	3.03144	11.8606
LYPD8	2.47777	9.9545
ZG16	2.5786	7.78473
CD177	1.33091	7.45222
CAPN9	1.71847	7.45222
MUC2	1.63314	6.47697
BEST2	2.62532	6.25221
CLCA1	2.00277	5.20667

### Sheet: BEST4 vs stem (Genes)
GeneSymbol	AvgLogFC	-log 10 Qvalue
CA7	3.8368	17.5
CA4	4	17.5
BEST4	3.48964	17.5
LYPD8	2.69235	17.5
GUCA2A	2.77911	17.5
SDCBP2	2.31652	17.5
OTOP2	2.25616	17.5
SPIB	2.32351	16.0338
GUCA2B	2.47728	13.7154
KRT19	1.49617	12.4852
PCSK1N	2.5983	11.1322
MSLN	1.54562	10.9584
NEURL1	1.60292	8.28059
KRT8	1.20445	8.00054
CTSE	1.92372	7.69641
HSD17B2	1.88592	7.69641
MYOM1	1.22904	7.37514
CDHR5	1.82269	7.06762
LGALS3	1.08139	7.03553
HRCT1	1.90447	6.39324
LYZ	1.8615	6.38633
AUP1	1.44604	6.32477
HSPB1	1.70535	6.32477
SLC27A2	1.38577	5.99135
MEP1A	1.23515	5.99135
MS4A12	1.38173	5.98205

### Sheet: Stem vs rest (Isoforms)
Isoform	GeneSymbol	OddsRatio	Qvalue
TCONS_00083589	FAM3D	0.375823	1.71247e-05
TCONS_00067382	EPCAM	0.34137	0.000128842
TCONS_00087010	FAM3D	3.90092	0.000387377
TCONS_00017133	PSMD13	27.6	0.000700952
TCONS_00021320	TMEM45B	0.0196078	0.000778352
TCONS_00010201	LMNA	5.05063	0.00135929
TCONS_00100777	SOD2	0.025	0.00220344
TCONS_00006380	TSPAN1	0.476086	0.00351835
TCONS_00079423	HMGN1	0.236607	0.00543321
TCONS_00025226	ARL6IP4	0.143302	0.00561037
TCONS_00099928	HSP90AB1	0.32029	0.00679121
TCONS_00053526	ARHGDIA	0.047619	0.00680258
TCONS_00066489	SRSF7	7.36364	0.00703416
TCONS_00119816	GOLM1	0.0762712	0.00746558
TCONS_00043134	TRAP1	22.5	0.00778169
TCONS_00006384	TSPAN1	7.25521	0.00827234
TCONS_00048917	EIF4A1	5.22222	0.00853708
TCONS_00034811	GPX2	0.394054	0.00887208
TCONS_00020990	MS4A12	43.6	0.00901472
TCONS_00091312	PLAC8	0.0333333	0.00934154
TCONS_00092139	PLAC8	30	0.00934154
TCONS_00080429	RPL3	0.275921	0.00944882
TCONS_00086928	SMARCC1	0.0333333	0.00961466

### Sheet: Enterocytes vs stem (Isoforms)
Isoform	GeneSymbol	OddsRatio	Qvalue
TCONS_00053239	KRT19	0.279739	4.18816e-14
TCONS_00049842	KRT19	3.51689	1.46859e-13
TCONS_00099090	RACK1	206.5	0.000345271
TCONS_00080190	MPST	9.48889	0.000461889
TCONS_00041503	RPL4	236	0.000618934
TCONS_00059045	RPS5	147	0.000824053
TCONS_00066242	ITM2C	0.344388	0.000836123
TCONS_00067382	EPCAM	3.57115	0.00110452
TCONS_00009871	YBX1	124.667	0.00160222
TCONS_00068511	ITM2C	17.4783	0.00166762
TCONS_00030187	PHB2	136	0.00180621
TCONS_00065567	EPCAM	0.406873	0.0026527
TCONS_00006380	TSPAN1	2.71515	0.00279069
TCONS_00025513	KRT8	2.42788	0.00294904
TCONS_00070218	MDH1	146	0.00304853
TCONS_00024771	KRT18	2.36104	0.00306278
TCONS_00063671	EEF2	76	0.00413047
TCONS_00064369	EEF2	76	0.00413047
TCONS_00120959	TMEM141	124	0.0041521
TCONS_00052849	BPTF	69	0.00473748
TCONS_00113075	EEF1D	15.6	0.00521044
TCONS_00118824	HNRNPK	106	0.00557075
TCONS_00115235	PABPC1	63.3333	0.00582058
TCONS_00102894	HLA-A	0.4	0.00619087
TCONS_00066136	EEF1B2	0.0855513	0.00625081
TCONS_00060493	SPINT2	35	0.0065666
TCONS_00066131	EEF1B2	13.6667	0.00677836
TCONS_00024575	GAPDH	39.0588	0.00726294
TCONS_00006765	LMNA	48	0.00754593
TCONS_00118419	SET	88	0.00786309
TCONS_00085094	EIF4A2	86	0.00820228
TCONS_00004109	ARF1	86	0.00820228
TCONS_00068123	HNRNPA3	86	0.00820228
TCONS_00048332	RPS2	252.8	0.00864436
TCONS_00045143	RPS2	252.8	0.00864436
TCONS_00043054	RPS2	252.8	0.00864436
TCONS_00045140	RPS2	252.8	0.00864436
TCONS_00048619	RPS2	252.8	0.00864436
TCONS_00045145	RPS2	252.8	0.00864436
TCONS_00043055	RPS2	252.8	0.00864436
TCONS_00043052	RPS2	252.8	0.00864436
TCONS_00045149	RPS2	252.8	0.00864436
TCONS_00047121	RPS2	252.8	0.00864436
TCONS_00045141	RPS2	252.8	0.00864436
TCONS_00045142	RPS2	252.8	0.00864436
TCONS_00045144	RPS2	252.8	0.00864436
TCONS_00043051	RPS2	252.8	0.00864436
TCONS_00045146	RPS2	252.8	0.00864436
TCONS_00045148	RPS2	252.8	0.00864436
TCONS_00045139	RPS2	252.8	0.00864436
TCONS_00043059	RPS2	252.8	0.00864436
TCONS_00048621	RPS2	252.8	0.00864436
TCONS_00045147	RPS2	252.8	0.00864436
TCONS_00046526	RPS2	252.8	0.00864436
TCONS_00043060	RPS2	252.8	0.00864436
TCONS_00043062	RPS2	252.8	0.00864436
TCONS_00047122	RPS2	252.8	0.00864436
TCONS_00043058	RPS2	252.8	0.00864436
TCONS_00047123	RPS2	252.8	0.00864436
TCONS_00043063	RPS2	252.8	0.00864436
TCONS_00048622	RPS2	252.8	0.00864436
TCONS_00048620	RPS2	252.8	0.00864436
TCONS_00043065	RPS2	252.8	0.00864436
TCONS_00046525	RPS2	252.8	0.00864436
TCONS_00047120	RPS2	252.8	0.00864436
TCONS_00048039	RPS2	252.8	0.00864436
TCONS_00047124	RPS2	252.8	0.00864436
TCONS_00076122	GNAS	47	0.00867087
TCONS_00109849	HNRNPA2B1	42.3333	0.00887718
TCONS_00081816	COMT	82	0.00894996
TCONS_00109932	ABHD11	56	0.00961378
TCONS_00000727	FDPS	9.80769	0.00964171
TCONS_00027603	ATP2B1	20	0.00966859

### Sheet: Goblet vs stem (Isoforms)
Isoform	GeneSymbol	OddsRatio	Qvalue
TCONS_00019164	NEAT1	9	0.000586236
TCONS_00081497	RPL3	100.519	0.00125071
TCONS_00080419	RPL3	0.217703	0.00143505
TCONS_00115236	PABPC1	190	0.00184254
TCONS_00103339	NELFE	96	0.00201378
TCONS_00028658	TSPAN8	60.375	0.00216079
TCONS_00042816	COX4I1	92.4	0.00218396
TCONS_00028823	RPLP0	53.2222	0.0023185
TCONS_00049248	NME2	102.667	0.00232864
TCONS_00043050	RPS2	49.549	0.00241642
TCONS_00037746	AMN	160	0.00256077
TCONS_00060959	RPS5	73.5	0.00258521
TCONS_00070179	EPCAM	67.5385	0.00299147
TCONS_00038803	RPL4	58.25	0.00304292
TCONS_00080427	RPL3	5.94203	0.00335067
TCONS_00090027	RPS3A	12.2838	0.00370654
TCONS_00011165	PIGR	36.5714	0.0044413
TCONS_00029953	HNRNPA1	63.2	0.00450672
TCONS_00045571	TUFM	43.5556	0.00468714
TCONS_00059292	CDC37	36	0.00476463
TCONS_00113077	EEF1D	55.1111	0.00478654
TCONS_00028366	ARL6IP4	54.5	0.00536282
TCONS_00046771	PSMB10	108	0.00537983
TCONS_00023579	CFL1	48.375	0.00543552
TCONS_00043705	MCRIP2	100	0.00620868
TCONS_00021652	STARD10	33.4286	0.00695152
TCONS_00054834	DHRS11	94	0.00696279
TCONS_00059121	PLEKHJ1	0.08125	0.00751767
TCONS_00052154	ST6GALNAC1	22	0.00823252
TCONS_00080370	RTCB	82	0.00894996
TCONS_00062320	PLEKHJ1	46	0.00902142
TCONS_00056847	TXNL1	80	0.00936273
TCONS_00026859	ACADS	40	0.00953825
TCONS_00100377	NELFE	0.0333333	0.00961466
TCONS_00054701	ACADVL	47.3333	0.00997949
TCONS_00052419	ACADVL	47.3333	0.00997949

### Sheet: BEST4 vs stem (Isoforms)
Isoform	GeneSymbol	OddsRatio	Qvalue
TCONS_00028560	KRT8	3.46695	1.7437e-13
TCONS_00028559	KRT8	0.305114	7.39765e-11
TCONS_00049842	KRT19	0.465608	0.000281973
TCONS_00017133	PSMD13	0.00724638	0.000756303
TCONS_00080419	RPL3	0.257097	0.00112087
TCONS_00080429	RPL3	9.06757	0.00219246
TCONS_00115234	PABPC1	95	0.00358689
TCONS_00074742	MRPS26	128	0.00391093
TCONS_00052473	UBB	71.5	0.00395429
TCONS_00006611	ATP5PB	126	0.00402881
TCONS_00115322	EEF1D	55.1111	0.00478654
TCONS_00080428	RPL3	34.7692	0.00484582
TCONS_00118687	BAG1	114	0.00486246
TCONS_00024582	GAPDH	13.2991	0.00494286
TCONS_00063623	RPL13A	49.5556	0.00584656
TCONS_00091873	RPS3A	42.9296	0.00599543
TCONS_00024569	GAPDH	0.294334	0.00632925
TCONS_00109732	REPIN1	98	0.00644583
TCONS_00030107	MLEC	68	0.00672069
TCONS_00049246	NME2	38.25	0.00675486
TCONS_00000147	RPL11	0.0877193	0.00819468
TCONS_00026250	TMEM106C	22	0.00823252
TCONS_00120034	FBXW5	28.5	0.00857922
TCONS_00117692	HSPA5	0.0833333	0.00879583
TCONS_00027984	MGST1	44	0.00886421
TCONS_00108376	HNRNPA2B1	42.3333	0.00887718
TCONS_00027937	GAPDH	34.9474	0.00888256
TCONS_00021440	PSMA1	56	0.00961378
TCONS_00109510	AKAP9	30	0.00961466
TCONS_00006195	RPL11	35.8571	0.00970899
TCONS_00038927	CIB1	0.133333	0.00972455
TCONS_00017711	NDUFS8	78	0.00980472
