## Supplementary Tables for "An isoform-resolution transcriptomic atlas of colorectal cancer from long-read single-cell sequencing": TableS4(Tumor Genes and Isoforms).xlsx

### Sheet: cE01 (EpiT vs EpiN) (Genes)
GeneSymbol	AvgLogFC	-log 10 Qvalue
MT-RNR2	4	17.5
PIGR	-2.49329	12.5818
LGALS4	-1.2479	12.2762
RPS3A	-1.32939	12.2159
NEAT1	2.54684	11.1789
MT-RNR1	4	11.1789
DPEP1	2.99461	9.33945
ELF3	1.89724	8.40458
SNHG29	-1.95946	8.11983
CEACAM5	2.68509	7.83009
IFITM1	2.43645	7.2938
ITM2C	-2.1452	7.2938
RNA18SN3	2.44534	6.17438
CLDN4	2.16893	6.01802
SLC25A5	-2.12952	5.75012
NANS	-1.59498	5.30494
AREG	2.29175	5.02145

### Sheet: cE02 (EpiT vs EpiN) (Genes)
GeneSymbol	AvgLogFC	-log 10 Qvalue
MT-RNR2	4	17.5
MT-RNR1	4	17.5
ITLN1	-3.24583	17.5
IGFBP2	-2.81667	17.5
SLC25A5	-2.45944	16.6199
SNHG29	-1.99452	15.8471
PIGR	-2.9429	15.8471
ITM2C	-2.19469	15.6477
FABP1	3.07928	14.8467
CLCA1	-3.02158	12.807
KLK1	-2.60988	12.8001
RPL4	-1.9333	11.8896
RNA18SN3	2.56937	11.6906
NANS	-1.90258	11.3061
MT-CO1	3.88854	10.2868
LGALS4	-1.0383	8.705
IFITM1	2.3935	7.37962
RPL7A	-1.00509	7.20592
MT-ND4	4	7.00127
NEAT1	1.58619	6.95789
RPS6	-1.01094	6.91656
RACK1	-1.01536	6.85451
MT-ND5	3.22444	6.63685
S100A11	1.95916	6.54696
HMGN2	-1.59256	6.50812
TUBA1B	-2.06839	6.50812
RPS11	1.73621	6.30104
S100A6	1.56723	6.20475
CDC42EP5	-1.79425	6.20475
STARD10	-1.62823	6.03806
HSPB1	2.04843	6.03806
RARRES2	-1.59456	5.7743
IFITM3	1.84757	5.73428
RPS16	1.57259	5.71518
CLDN4	1.87918	5.64166
CALM2	-1.18304	5.492
RPLP1	2.52868	5.1817
MT-CYB	2.04737	5.14969
CEACAM5	1.21892	5.03743

### Sheet: cE03 (EpiT vs EpiN) (Genes)
GeneSymbol	AvgLogFC	-log 10 Qvalue
MT-RNR2	4	17.5
PIGR	-2.73328	17.5
IGFBP2	-2.39899	10.999
MT-RNR1	4	8.47797
RNA18SN3	3.27137	8.24662
RPS16	2.29376	7.707
ITM2C	-1.99316	7.707
IFITM1	2.66553	7.29925
RARRES2	-1.62502	7.29365
S100A11	2.55563	6.93721
DPEP1	2.74739	6.01868
GSTP1	1.53433	5.82328
RPL14	1.47177	5.52091
IFITM3	2.43073	5.36035
RPS3A	-1.06496	5.04871
PPDPF	1.55938	5.04871

### Sheet: cE01 (EpiT vs EpiN) (Isoforms)
Isoform	GeneSymbol	OddsRatio	Qvalue
TCONS_00053239	KRT19	0.000433345	1.71193e-134
TCONS_00049842	KRT19	356.571	3.20318e-127
TCONS_00028560	KRT8	0.00103246	7.00551e-101
TCONS_00102053	CLIC1	365.727	2.15795e-44
TCONS_00102052	CLIC1	0.00326493	1.1025e-36
TCONS_00027360	KRT8	123.391	2.73403e-31
TCONS_00062288	RPS5	0.00537228	1.12019e-28
TCONS_00083597	FAM3D	146.4	1.01516e-20
TCONS_00059042	RPS5	18.4127	1.23908e-20
TCONS_00083589	FAM3D	0.0672215	1.83556e-19
TCONS_00028559	KRT8	4.34677	3.42105e-18
TCONS_00021058	MALAT1	0.0141169	3.61578e-15
TCONS_00019189	MALAT1	13.7781	1.92515e-14
TCONS_00037901	GPX2	0.0119599	1.61907e-13
TCONS_00034811	GPX2	28.9667	5.25932e-12
TCONS_00050199	ACTG1	0.253419	1.39142e-11
TCONS_00022363	CFL1	45.8257	2.70491e-11
TCONS_00018274	CFL1	0.0555855	4.57452e-11
TCONS_00029801	CD9	0.0191932	9.14932e-11
TCONS_00018239	PPP1R14B	0.0037037	9.63946e-11
TCONS_00055140	PFN1	0.0263158	1.0656e-10
TCONS_00001301	PLA2G2A	0.0222017	1.39446e-10
TCONS_00011930	PLA2G2A	73.2143	7.13832e-10
TCONS_00020226	PPP1R14B	125	5.11055e-09
TCONS_00049640	PFN1	27.1429	5.92714e-09
TCONS_00102894	HLA-A	0.0496411	8.81498e-09
TCONS_00012369	PIGR	112.5	9.35217e-09
TCONS_00057124	ATP5F1A	0.0168269	1.56814e-08
TCONS_00079423	HMGN1	0.0224359	5.69736e-08
TCONS_00056307	ATP5F1A	23.3333	8.9542e-08
TCONS_00080419	RPL3	4.62366	9.35434e-08
TCONS_00006380	TSPAN1	0.0213816	4.32691e-07
TCONS_00103654	RNASET2	0.0189076	8.79871e-07
TCONS_00078661	HMGN1	20.4	9.85134e-07
TCONS_00005752	PIGR	75	1.10288e-06
TCONS_00000363	RPS8	5.11416	1.67072e-06
TCONS_00058817	RPL13A	0.136574	2.95535e-06
TCONS_00000362	RPS8	0.215152	3.07399e-06

### Sheet: cE02 (EpiT vs EpiN) (Isoforms)
Isoform	GeneSymbol	OddsRatio	Qvalue
TCONS_00053239	KRT19	0.00087151	1.35879e-106
TCONS_00049842	KRT19	89.7037	4.91761e-92
TCONS_00028560	KRT8	0.00227386	2.86679e-83
TCONS_00062288	RPS5	0.00228372	1.32013e-62
TCONS_00059042	RPS5	28.5327	4.63168e-47
TCONS_00102052	CLIC1	0.00659189	1.54168e-26
TCONS_00022363	CFL1	117.305	9.77063e-23
TCONS_00021058	MALAT1	0.0117725	3.09747e-22
TCONS_00049640	PFN1	284.75	4.48183e-21
TCONS_00037901	GPX2	0.00702055	1.02359e-20
TCONS_00018274	CFL1	0.0388889	3.34518e-20
TCONS_00055140	PFN1	0.00534759	5.22535e-20
TCONS_00083589	FAM3D	0.120326	1.82257e-17
TCONS_00083597	FAM3D	107.972	1.97089e-16
TCONS_00029801	CD9	0.0147641	8.41285e-16
TCONS_00034811	GPX2	20.5	9.60396e-16
TCONS_00102894	HLA-A	0.0273308	2.33481e-15
TCONS_00028559	KRT8	2.71243	4.40751e-14
TCONS_00102053	CLIC1	57.2	1.22636e-12
TCONS_00027360	KRT8	23.5477	9.35871e-12
TCONS_00038770	ANXA2	32.5	1.22956e-10
TCONS_00010201	LMNA	0.020557	4.15048e-09
TCONS_00024547	CD9	7.19298	5.49695e-09
TCONS_00017756	RPS3	128.571	1.30437e-08
TCONS_00063967	IER2	0.0266393	1.77474e-08
TCONS_00064146	CEACAM5	0.012963	5.73201e-08
TCONS_00008776	S100A14	83.3333	9.08809e-08
TCONS_00001862	S100A14	0.0298879	2.67081e-07
TCONS_00000757	LMNA	8.50476	2.6857e-07
TCONS_00000363	RPS8	3.55756	3.44547e-07
TCONS_00100539	EEF1A1	0.227842	4.24056e-07
TCONS_00018239	PPP1R14B	0.00925926	9.98561e-07
TCONS_00021605	CORO1B	0.0257576	1.10737e-06
TCONS_00025513	KRT8	3.02151	1.38722e-06
TCONS_00058817	RPL13A	0.170543	1.41692e-06

### Sheet: cE03 (EpiT vs EpiN) (Isoforms)
Isoform	GeneSymbol	OddsRatio	Qvalue
TCONS_00053239	KRT19	0.000323226	7.15599e-90
TCONS_00062288	RPS5	0.000488654	2.92551e-76
TCONS_00049842	KRT19	190.224	1.79841e-75
TCONS_00028560	KRT8	0.000425532	3.38568e-72
TCONS_00059042	RPS5	32.9992	2.39869e-45
TCONS_00102052	CLIC1	0.000987654	3.00385e-44
TCONS_00102053	CLIC1	143.794	2.6749e-25
TCONS_00037901	GPX2	0.0021751	1.03729e-22
TCONS_00018239	PPP1R14B	0.00106157	1.08092e-20
TCONS_00057124	ATP5F1A	0.00209581	1.89333e-20
TCONS_00034811	GPX2	35.1176	4.4089e-18
TCONS_00079423	HMGN1	0.00258028	7.32675e-18
TCONS_00029801	CD9	0.00440945	1.24014e-16
TCONS_00021058	MALAT1	0.00788792	3.7935e-15
TCONS_00083589	FAM3D	0.146974	1.14734e-13
TCONS_00018274	CFL1	0.0437718	8.88765e-13
TCONS_00022363	CFL1	40.2822	1.51679e-12
TCONS_00056307	ATP5F1A	25.3782	7.4704e-12
TCONS_00078661	HMGN1	25.5857	1.1241e-11
TCONS_00103654	RNASET2	0.00757576	4.31839e-11
TCONS_00021605	CORO1B	0.00308642	1.9005e-10
TCONS_00028249	HSP90B1	0.00923483	6.80409e-10
TCONS_00083597	FAM3D	31.9574	1.42822e-09
TCONS_00050199	ACTG1	0.287902	1.65972e-09
TCONS_00034967	HSP90AA1	0.0151038	8.26949e-09
TCONS_00019189	MALAT1	9.93892	8.65264e-09
TCONS_00079235	RNA45SN1/RNA28SN3	0.00474684	1.69119e-08
TCONS_00007835	PIGR	0.0253086	2.86527e-08
TCONS_00058817	RPL13A	0.0374191	1.03532e-07
TCONS_00109728	REPIN1	0.0026455	1.13868e-07
TCONS_00063967	IER2	0.00711744	1.30244e-07
TCONS_00021330	ST14	0.00178571	1.95671e-07
TCONS_00024547	CD9	6.36494	1.99373e-07
TCONS_00079377	APP	0.00808625	2.20049e-07
TCONS_00027360	KRT8	12.202	2.5798e-07
TCONS_00080419	RPL3	3.81802	3.14176e-07
TCONS_00055140	PFN1	0.0732771	5.83138e-07
TCONS_00000363	RPS8	5.16667	7.69473e-07
TCONS_00018335	CORO1B	33.9286	8.01162e-07
TCONS_00076922	GNAS	0.0165485	8.08343e-07
TCONS_00081159	COMT	0.0106383	8.6611e-07
TCONS_00107454	CLDN4	0.122411	9.31422e-07
TCONS_00000362	RPS8	0.210049	1.04371e-06
TCONS_00049640	PFN1	12.7386	1.21379e-06
TCONS_00064630	PIH1D1	0.00936768	1.53436e-06
TCONS_00106014	CLDN4	7.82412	2.14005e-06
TCONS_00010201	LMNA	0.0129199	2.14284e-06
TCONS_00050200	ACTG1	3.05485	2.28122e-06
TCONS_00028559	KRT8	2.9955	2.37474e-06
TCONS_00025119	ERP29	0.029484	3.18024e-06
TCONS_00070687	ITM2C	0.0401361	3.60656e-06
TCONS_00080427	RPL3	0.152284	3.6244e-06
TCONS_00040076	RPLP1	0.00201207	3.75478e-06
