## Supplementary Tables for "An isoform-resolution transcriptomic atlas of colorectal cancer from long-read single-cell sequencing": TableS5(EpiT marker genes).xlsx

### Sheet: EpiT Marker Genes
Cell type	Subtype	Regulation	Marker Genes
EpiT	cE01	down	CLCA1,FCGBP,ITLN1,MUC2
EpiT	cE02	up	TFF3,TFF1,REG4,FABP1,CKB,TFF2
EpiT	cE02	down	RPS4Y1
EpiT	cE03	up	CENPF,TPX2,PTTG1,UBE2C,HMGB1,CCNB1,UBE2S,SMC4,CENPW,MCM7,CDKN3,ECT2,CDC20
EpiT	cE03	down	CLCA1,MUC2
