## Supplementary Tables for "An isoform-resolution transcriptomic atlas of colorectal cancer from long-read single-cell sequencing": TableS6(Tumor Recurrent Novel Isoforms).xlsx

### Sheet: Tumor recurrent novel isoforms
Isoform	GeneSymbol	Type	chrom	start	end	number of TCGA samples supporting junction (red=novel junction)	Status
TCONS_00042881	CPNE7	coding	chr16	89595417	89597244	(0, 252), (0, 344)	Experimentally Validated
TCONS_00044960	CPNE7	coding	chr16	89595104	89597245	(0, 344)	Experimentally Validated
TCONS_00112393	ZC3HAV1L	coding	chr7	139026536	139036035	(2, 147), (1, 22), (36, 456)	Experimentally Validated
TCONS_00078414	STMN3	coding	chr20	63639714	63642622	(41, 469), (0, 109)	Experimentally Validated
TCONS_00031983	CDK8	coding	chr13	26254158	26357065	(41, 479), (41, 476), (41, 479), (2, 24)
TCONS_00051680	FBXL20	coding	chr17	39316189	39402554	(1, 35), (28, 307)
TCONS_00107919	LSM8	coding	chr7	118184169	118192155	(0, 60), (41, 483), (41, 482)	Experimental Validation Failed
TCONS_00085591	TKT	coding	chr3	53231458	53256022	(41, 483), (41, 483), (0, 26), (35, 380), (41, 483), (41, 483), (41, 483)
TCONS_00024309	SERGEF	coding	chr11	17788051	18013042	(41, 478), (41, 479), (41, 476), (41, 480), (2, 79), (41, 481), (41, 478), (41, 480), (41, 446)
TCONS_00085535	RRP9	coding	chr3	51933432	51941888	(41, 481), (0, 22), (41, 479), (41, 481), (41, 477), (41, 479), (41, 480), (41, 481), (41, 478), (41, 478), (41, 479), (41, 478), (41, 472)
TCONS_00116629	CTHRC1	coding	chr8	103371573	103382993	(1, 31), (41, 480), (41, 478)
TCONS_00044985	DPEP1	coding	chr16	89630269	89638427	(35, 470), (37, 474), (37, 471), (40, 470), (0, 35), (40, 473), (37, 472), (38, 470), (40, 471)
