## Supplementary Tables for "An isoform-resolution transcriptomic atlas of colorectal cancer from long-read single-cell sequencing": TableS7(Neoepitope Panels).xlsx

### Sheet: (A) Neoepitopes opt. TCGA
Neoepitope	Isoform	GeneSymbol	StructuralCategory	Coordinates	Direct MS Coverage
HAQHTREVL	TCONS_00042881	CPNE7	novel_not_in_catalog	chr16:89595909-89595935(+)	Yes
REVLPAETH	TCONS_00042881	CPNE7	novel_not_in_catalog	chr16:89595924-89595950(+)	Yes
RHAQHTREV	TCONS_00042881	CPNE7	novel_not_in_catalog	chr16:89595906-89595932(+)	Yes
VLPAETHTA	TCONS_00042881	CPNE7	novel_not_in_catalog	chr16:89595930-89595956(+)	Yes
FRELKNRTA	TCONS_00042881	CPNE7	novel_not_in_catalog	chr16:89595586-89595842(+)	No
VPFRELKNR	TCONS_00042881	CPNE7	novel_not_in_catalog	chr16:89595580-89595836(+)	No
NVSVLEGLR	TCONS_00044960	CPNE7	novel_not_in_catalog	chr16:89595601-89595627(+)	Yes
FRELKNVSV	TCONS_00044960	CPNE7	novel_not_in_catalog	chr16:89595586-89595612(+)	Yes
RELKNVSVL	TCONS_00044960	CPNE7	novel_not_in_catalog	chr16:89595589-89595615(+)	Yes
VLEGLRQGR	TCONS_00044960	CPNE7	novel_not_in_catalog	chr16:89595610-89595636(+)	Yes
QQYYILLIL	TCONS_00044960	CPNE7	novel_not_in_catalog	chr16:89595364-89595390(+)	No
DVAGPFLCL	TCONS_00044960	CPNE7	novel_not_in_catalog	chr16:89595697-89595723(+)	No
QTQEAQVLK	TCONS_00078414	STMN3	novel_not_in_catalog	chr20:63642276-63642403(-)	Yes
RQTQEAQVL	TCONS_00078414	STMN3	novel_not_in_catalog	chr20:63642279-63642406(-)	Yes
RRQTQEAQV	TCONS_00078414	STMN3	novel_not_in_catalog	chr20:63642282-63642409(-)	Yes
REAGTGAGA	TCONS_00078414	STMN3	novel_not_in_catalog	chr20:63642518-63642544(-)	No
AARTAGPAR	TCONS_00078414	STMN3	novel_not_in_catalog	chr20:63642542-63642568(-)	No
ALPRPQAGW	TCONS_00078414	STMN3	novel_not_in_catalog	chr20:63642473-63642499(-)	No
LLPEIISTY	TCONS_00112393	ZC3HAV1L	novel_not_in_catalog	chr7:139028739-139034554(-)	No
DPCLLPEII	TCONS_00112393	ZC3HAV1L	novel_not_in_catalog	chr7:139028748-139034563(-)	No
EIISTYKHM	TCONS_00112393	ZC3HAV1L	novel_not_in_catalog	chr7:139028730-139034545(-)	No
CLLPEIIST	TCONS_00112393	ZC3HAV1L	novel_not_in_catalog	chr7:139028742-139034557(-)	No

### Sheet: (B) Neoepitopes opt. global
Neoepitope	Isoform	GeneSymbol	StructuralCategory	Coordinates	Direct MS Coverage
HAQHTREVL	TCONS_00042881	CPNE7	novel_not_in_catalog	chr16:89595909-89595935(+)	Yes
RHAQHTREV	TCONS_00042881	CPNE7	novel_not_in_catalog	chr16:89595906-89595932(+)	Yes
REVLPAETH	TCONS_00042881	CPNE7	novel_not_in_catalog	chr16:89595924-89595950(+)	Yes
VLPAETHTA	TCONS_00042881	CPNE7	novel_not_in_catalog	chr16:89595930-89595956(+)	Yes
FRELKNRTA	TCONS_00042881	CPNE7	novel_not_in_catalog	chr16:89595586-89595842(+)	No
VPFRELKNR	TCONS_00042881	CPNE7	novel_not_in_catalog	chr16:89595580-89595836(+)	No
VLEGLRQGR	TCONS_00044960	CPNE7	novel_not_in_catalog	chr16:89595610-89595636(+)	Yes
NVSVLEGLR	TCONS_00044960	CPNE7	novel_not_in_catalog	chr16:89595601-89595627(+)	Yes
RELKNVSVL	TCONS_00044960	CPNE7	novel_not_in_catalog	chr16:89595589-89595615(+)	Yes
FRELKNVSV	TCONS_00044960	CPNE7	novel_not_in_catalog	chr16:89595586-89595612(+)	Yes
DVAGPFLCL	TCONS_00044960	CPNE7	novel_not_in_catalog	chr16:89595697-89595723(+)	No
QQYYILLIL	TCONS_00044960	CPNE7	novel_not_in_catalog	chr16:89595364-89595390(+)	No
QTQEAQVLK	TCONS_00078414	STMN3	novel_not_in_catalog	chr20:63642276-63642403(-)	Yes
RQTQEAQVL	TCONS_00078414	STMN3	novel_not_in_catalog	chr20:63642279-63642406(-)	Yes
RRQTQEAQV	TCONS_00078414	STMN3	novel_not_in_catalog	chr20:63642282-63642409(-)	Yes
AARTAGPAR	TCONS_00078414	STMN3	novel_not_in_catalog	chr20:63642542-63642568(-)	No
REAGTGAGA	TCONS_00078414	STMN3	novel_not_in_catalog	chr20:63642518-63642544(-)	No
MAGALGAAR	TCONS_00078414	STMN3	novel_not_in_catalog	chr20:63642560-63642586(-)	No
LLPEIISTY	TCONS_00112393	ZC3HAV1L	novel_not_in_catalog	chr7:139028739-139034554(-)	No
DPCLLPEII	TCONS_00112393	ZC3HAV1L	novel_not_in_catalog	chr7:139028748-139034563(-)	No
EIISTYKHM	TCONS_00112393	ZC3HAV1L	novel_not_in_catalog	chr7:139028730-139034545(-)	No
CLLPEIIST	TCONS_00112393	ZC3HAV1L	novel_not_in_catalog	chr7:139028742-139034557(-)	No
