## Supplementary Tables for "An isoform-resolution transcriptomic atlas of colorectal cancer from long-read single-cell sequencing": TableS9(PCR Primers and antibodies).xlsx

### Sheet: Reagents
Table S8 Primers and antibodies used for experimental validation
Primers
Target gene	Event	Orientation	Sequence
MMP7	DGE	Forward	CTGTGTGCTGTGTGCCTG
		Reverse	CATCTGGCACTCCACATC
REG1A	DGE	Forward	CCAGCTCATACTTCATGCTG
		Reverse	GTCATCAGTGCCACTCTC
REG3A	DGE	Forward	CAGTGTATCTTGGATGCTGC
		Reverse	CCAGACGTATGAGTAGCTG
Target gene	Event ID	Orientation	Sequence
CDK13	chr7:39950949(+)	Forward	CTCTGGAGGTCAAGCGGC
		Reverse	GACTGGGAGCTCACATCCTC
CYP2R1	chr11:14890685(-)	Forward	GGATGTTTGGCAACTGTGG
		Reverse	ACGGAGTCTGGCTCTGTTG
NEAT1	chr11:65441347(+)	Forward	gagctgctgtttcctgtc
		Reverse	GTAACCCTGGAAGAACCTG
Target gene	Isoform ID	Orientation	Sequence
CPNE7	TCONS_00042881	Forward	GACATGCAGGTCCTGGAC
		Reverse	CTCATGTGTGACATGTGTGTC
CPNE7	TCONS_00044960	Forward	CATGGCAGGTGTGGTGTTG
		Reverse	GCAGTGACATGAACAGGGAC
STMN3	TCONS_00078414	Forward	GACCACAGGCCGGATG
		Reverse	GTGCCTCGCGGATCTC
ZC3HAV1L	TCONS_00112393	Forward	GGTTTTGCGATGCTTCACTG
		Reverse	CATCTTCTTTACTTCTCGCAAG
Cloning primers
Target gene	Restriction sites	Orientation
HA-tag (C-terminus)	KpnI	Forward	AGCTTggtggttctggtTACCCATACGATGTTCCAGATTACGCTTGAGGTAC
	KpnI	Reverse	CTCAAGCGTAATCTGGAACATCGTATGGGTAaccagaaccaccA
CPNE7	NheI	Forward	CTAGCTAGCATGTCCATCATCATCGTGGG
(TCONS_00042881)	HindIII	Reverse	CCCAAGCTTCGTGTGTGCTGTGTGTGT
CPNE7	NheI	Forward	CTAGCTAGCATGGCAGGTGTGGTGTTG
(TCONS_00044960)	HindIII	Reverse	CCCAAGCTTGATACTGCTCTTGACTGGG
STMN3	NheI	Forward	CTAGCTAGCATGGCGGGGGCCCTG
	HindIII	Reverse	CCCAAGCTTGCCCGACATCTCTTCTCGCT
ZC3HAV1L	NheI	Forward	CTAGCTAGCATGGCGGAGCCCACAGT
	HindIII	Reverse	CCCAAGCTTCTTCTTCACAGTGAAGCATCGC
Antibodies
Target	Company	Catalogue no.	Antibody name	Antibody dilution
HA-tag	Cell Signaling	#3724	Rabbit monoclonal HA-Tag (C29F4)	1:1,000
HSP90	Santa Cruz	sc-13119	HSP90 alpha/beta Antibody (F-8)	1:10,000
